# The transcription factor ATML1 maintains giant cell identity by inducing synthesis of its own long-chain fatty acid-containing ligands

**DOI:** 10.1101/2024.03.14.584694

**Authors:** Batthula Vijaya Lakshmi Vadde, Nicholas J. Russell, Saket Rahul Bagde, Bryce Askey, Michael Saint-Antoine, Bryce Brownfield, Salaiha Mughal, Lauren E. Apprill, Aashima Khosla, Frances K. Clark, Erich M. Schwarz, Saleh Alseekh, Alisdair R. Fernie, Abhyudai Singh, Kathrin Schrick, J. Christopher Fromme, Aleksandra Skirycz, Pau Formosa-Jordan, Adrienne H. K. Roeder

## Abstract

During development, cells not only adopt specialized identities but also maintain those identities. Endoreduplication is thought to maintain cell identity. High concentrations of ARABIDOPSIS THALIANA MERISTEM LAYER1 (ATML1) specify giant cell identity and induce endoreduplication in sepals. How different concentrations of ATML1 can specify different identities remains unclear. Here, we show that high concentrations of ATML1 induce the biosynthesis of both long-chain and very long-chain fatty acids (LCFAs/VLCFAs), and these fatty acids are required for the maintenance of giant cell identity. Inhibition of VLCFA biosynthesis causes endoreduplicated giant cells to resume division and lose their identity, indicating that endoreduplication is not sufficient to maintain cell identity. Structural predictions suggest that LCFA-containing lipids bind to the START domain 2 of ATML1, causing ATML1 dimerization and its auto-activation. Our data and modeling imply that ATML1 induces biosynthesis of its own lipid ligands in a positive feedback loop, shedding light on the intricate network dynamics that specify and maintain giant cell identity.

**Teaser:** Endoreduplicated cells in *Arabidopsis thaliana* sepals divide and de-differentiate in the absence of VLCFA biosynthesis.
