## Supplementary material for "The transcription factor ATML1 maintains giant cell identity by inducing synthesis of its own long-chain fatty acid-containing ligands": Data S3: Data S3.csv

gene_ID	gene_name	fit_h	fit_c	fit_k	fit_b
AT1G01610	GPAT4	3.1	92.0	27.9	50.2
AT1G02205	CER1	3.0	59.7	139.6	190.6
AT1G07810	ECA1	18.4	78.8	10.5	22.9
AT1G09070	SRC2	3.6	124.1	42.8	118.6
AT1G09310		1.3	145.3	2107.2	388.3
AT1G10522	PRIN2	1.5	63.2	9331.8	16.1
AT1G15520	ABCG40	7.4	199.3	2.4	1.0
AT1G17500		1.1	35.4	8.3	2.2
AT1G17840	ABCG11	1.1	30.9	69.0	22.5
AT1G19430		1.1	75.5	11.6	9.2
AT1G20810		1.3	108.0	6168.0	13.7
AT1G24996		1.0	6.3	9659.6	207.1
AT1G26570	UGD1	18.3	83.4	3.2	9.6
AT1G29170	WAVE2	1.2	63.8	7.6	5.9
AT1G41830	SKS6	1.3	175.3	30.1	29.0
AT1G51500	CER5	12.7	78.0	25.3	48.8
AT1G52720		1.0	165.3	9600.6	22.6
AT1G56580	SVB	9.3	82.3	252.7	315.7
AT1G61890		1.3	158.4	50.6	43.6
AT1G62740	Hop2	11.6	76.8	6.7	23.8
AT1G62760	ATPMEI10	1.7	193.2	21.6	5.8
AT1G62975		1.6	143.9	9.6	0.1
AT1G63010	VPT1	1.0	54.4	31.4	20.7
AT1G64710		1.1	184.6	30.7	7.4
AT1G68470		1.1	197.2	5.0	1.8
AT1G71140	DTX14	1.1	141.3	22.4	3.9
AT1G71960	ABCG25	1.4	43.6	9.3	7.6
AT1G74650	MYB31	2.7	195.1	22.6	3.8
AT1G78210		14.7	78.6	28.9	67.8
AT1G80080	TMM	4.1	113.6	13.2	8.3
AT2G04100		2.0	122.3	6.4	0.7
AT2G05510		18.5	81.3	2.0	0.2
AT2G14880	SWIB2	1.1	138.3	9187.0	44.8
AT2G15050	LTP	1.9	138.5	88.6	18.9
AT2G15480	UGT73B5	2.7	195.0	6.7	2.1
AT2G20950		1.1	38.4	17.8	3.1
AT2G22770	NAI1	1.7	113.5	27.0	0.1
AT2G23010	SCPL9	2.0	186.6	4.7	0.6
AT2G23150	NRAMP3	16.0	83.4	11.2	24.0
AT2G23210		1.2	180.3	1350.9	0.1
AT2G23450		19.7	72.1	9.8	22.2
AT2G26910	ABCG32	12.6	76.8	13.6	22.6
AT2G27150	AAO3	1.0	146.6	11.9	5.8
AT2G30550	DALL3	2.9	127.6	20.0	10.3
AT2G32650		1.2	47.1	2789.3	37.5
AT2G35940	BLH1	1.8	79.5	44.6	56.5
AT2G38750	ANNAT4	1.1	171.3	41.5	4.8
AT2G39310	JAL22	2.3	193.5	4.2	0.1
AT2G43535		1.7	146.9	385.1	0.2
AT3G03640	BGLU25	2.5	195.1	27.7	11.5
AT3G06210		1.1	192.7	9.1	6.0
AT3G12700	NANA	1.4	200.0	19.6	10.1
AT3G12880		11.4	84.2	0.6	0.1
AT3G16250	PnsB3	1.0	175.9	9663.0	18.5
AT3G16400	NSP1	3.6	92.8	213.8	24.3
AT3G16420	PBP1	1.8	196.9	424.1	6.9
AT3G16460	JAL34	2.2	190.2	19.4	0.2
AT3G17810	PYD1	7.8	78.5	33.0	83.4
AT3G18350		1.5	43.0	4.7	4.1
AT3G18370	ATSYTF	3.4	76.2	6.5	11.3
AT3G19660		3.6	199.2	11.8	4.1
AT3G23560	ALF5	3.6	80.8	16.7	23.7
AT3G23920	BAM1	8.9	81.8	27.6	88.1
AT3G24810	ICK3	1.8	77.9	9606.2	4.4
AT3G25700		1.2	193.7	4.2	4.1
AT3G26380	APSE	11.9	88.1	12.8	25.8
AT3G26450		1.5	182.5	356.9	111.5
AT3G26470		3.0	199.1	8.6	0.7
AT3G26744	ICE1	12.7	84.9	10.6	38.1
AT3G28910	MYB30	1.1	38.2	21.0	4.5
AT3G44990	XTH31	1.8	115.2	6.3	0.3
AT3G45290	MLO3	1.0	92.9	13.4	7.9
AT3G47060	ftsh7	6.5	86.4	4.0	7.8
AT3G50740	UGT72E1	3.5	113.7	2.0	0.8
AT3G50970	LTI30	3.7	189.6	28.8	3.6
AT3G55500	EXPA16	4.3	108.8	9.9	3.1
AT3G57400		2.6	105.3	11.4	13.1
AT3G58750	CSY2	17.4	78.5	15.6	43.3
AT3G61490		1.0	202.2	6248.5	7.6
AT3G63200	PLP9	1.2	177.6	9.9	5.5
AT4G01110		7.8	134.1	2.9	0.7
AT4G01460		1.2	210.3	8469.1	0.1
AT4G01750	RGXT2	1.2	198.6	3.7	0.2
AT4G02410	LECRK-IV.3	1.0	119.0	5.5	4.2
AT4G02940	ALKBH10B	1.1	192.6	60.3	31.2
AT4G16760	ACX1	8.0	81.8	34.6	74.8
AT4G18220		1.9	105.9	29.9	13.6
AT4G21960	PRXR1	2.2	190.5	894.0	480.0
AT4G23670		3.4	112.8	1086.1	863.3
AT4G23990	CSLG3	2.7	128.9	17.5	10.6
AT4G25960	ABCB2	10.5	78.6	11.9	16.6
AT4G27700		1.1	174.1	9238.4	16.6
AT4G29040	RPT2a	2.3	135.7	30.5	90.6
AT4G30470		1.9	128.0	80.8	53.7
AT4G32000		2.0	160.7	8.2	3.3
AT4G33220	PME44	19.5	77.3	25.9	43.4
AT4G34131	UGT73B3	2.1	171.9	12.1	2.3
AT4G34190	SEP1	1.2	51.8	8700.4	105.0
AT4G34480		13.9	86.2	10.3	32.9
AT4G34710	ADC2	2.8	124.4	82.2	83.2
AT4G39510	CYP96A12	1.6	44.4	14.7	14.6
AT4G39710	PnsL4	1.0	200.7	7808.1	24.2
AT5G02890		2.0	81.3	28.4	5.9
AT5G03830		1.4	111.0	8369.4	9.2
AT5G07000	ST2B	9.5	79.1	2.2	1.8
AT5G09620		1.1	23.8	52.3	13.8
AT5G10480	PAS2	1.6	31.3	133.1	83.3
AT5G14750	MYB66	2.1	180.2	9.2	0.6
AT5G14780	FDH	1.6	198.8	237.1	101.9
AT5G15740	RRT1	1.9	198.0	20.1	9.9
AT5G17330	GAD	2.7	199.6	11.6	3.4
AT5G17700		1.5	54.0	52.3	6.4
AT5G18170	GDH1	5.1	96.5	13.9	21.8
AT5G18460		1.1	183.0	47.7	18.6
AT5G20960	AO1	1.5	156.4	4.9	0.4
AT5G23920		1.1	164.9	9910.8	17.6
AT5G24314	PTAC7	1.2	47.0	7221.7	72.0
AT5G26340	MSS1	1.0	196.4	28.8	10.7
AT5G27860		1.0	113.6	8130.4	48.4
AT5G34850	PAP26	17.8	78.2	29.8	108.1
AT5G38140	NF-YC12	1.4	90.3	9217.7	17.7
AT5G38200		2.0	125.0	21.0	2.8
AT5G38430	RBCS1B	1.0	1.8	6843.2	422.8
AT5G45280	PAE11	19.9	75.6	15.1	15.7
AT5G49630	AAP6	1.8	186.5	20.9	19.8
AT5G51500		3.4	111.7	0.7	0.2
AT5G51580		2.8	195.1	10.8	1.0
AT5G57800	CER3	19.5	76.5	82.5	137.8
AT5G63180		3.1	82.2	44.5	15.3
AT5G67360	ARA12	18.9	79.5	58.9	114.2
ATCG00160	RPS2	1.6	70.5	6556.1	0.4
ATCG00330	RPS14	1.0	1.8	9937.7	55.9
ATCG00380	RPS4	1.6	75.1	9660.0	0.3
ATCG00470	ATPE	1.0	3.0	9729.8	224.0
ATCG00790	RPL16	1.1	3.1	9926.8	313.4
ATCG00800	RPS3	1.0	1.2	8306.7	73.2
ATCG00810	RPL22	1.0	25.7	6927.8	31.6
ATCG00900	RPS7.1	1.2	61.3	7835.4	10.5
ATCG01040	YCF5	1.9	66.1	9153.2	0.0
ATCG01130	YCF1.2	1.1	26.0	9070.3	9.7
ATCG01240	RPS7.2	1.2	64.2	8428.2	7.9
