## Supplementary material for "The transcription factor ATML1 maintains giant cell identity by inducing synthesis of its own long-chain fatty acid-containing ligands": Data S4

### Sheet: Sheet1
Compound.ID	p-value	p-value	p-value	p-value	p-value	p-value	24hrs_0_1_uM	24hrs_1_uM	24hrs_10_uM	32hrs_0_1_uM	32hrs_1_uM	32hrs_10_uM
SQDG 36:4 (1)	0.103832	0.17923	0.000115382	0.724187	0.799475	0.13575	0.140717	0.328818	0.683409	-0.0469156	-0.0446175	-0.385397
SQDG 36:5	0.202887	0.117096	0.000127171	0.347141	0.476795	0.921209	0.187431	0.453155	0.695206	-0.837757	0.155548	-0.0218489
LysoPC 18:0	0.00353255	0.00368061	0.000238478	0.472797	0.0734348	0.900409	0.491593	0.797037	0.84806	-0.552867	0.315384	0.02502
LysoPE 18:2	0.595806	1.70113e-05	0.00051237	0.814089	0.0124032	0.241277	0.0531054	0.48315	0.477595	-0.137644	0.383008	0.188486
LysoPC 18:2_2	0.0636832	0.00378311	0.001068	0.425889	0.0940807	0.838693	0.177442	0.459965	0.48132	-0.45703	0.215621	-0.0207701
TAG 50:6 (1)	0.00924503	0.788056	0.00124295	0.0139778	0.894169	0.611945	-0.274903	-0.0584682	0.381769	-0.518004	-0.0163162	0.071299
Cer t18:1/h22:1	0.0752276	0.0104226	0.0014713	0.38562	0.979033	0.961185	-0.184591	-0.298274	-0.442047	0.0890735	-0.0026856	-0.00623481
LysoPC 18:3_1	0.738549	0.0186399	0.00148566	0.454902	0.139526	0.319578	0.0375046	0.350834	0.535932	-0.393065	0.179489	0.116593
MGDG 34:4	0.688651	0.00215857	0.00172527	0.711516	0.0054953	0.0497833	0.0353944	-0.274509	-0.45771	-0.0357296	-0.244129	-0.382538
MGDG 34:2 (1)	0.892013	0.19602	0.00176636	0.350073	0.0817726	0.0770862	0.0115726	-0.173286	-0.412787	-0.0953482	-0.197047	-0.318592
LysoPC 16:0	0.0353572	0.000646667	0.00197983	0.482838	0.021956	0.597209	0.275558	0.612386	0.591294	-0.380339	0.292714	0.0615002
MGDG 34:3	0.209486	0.458161	0.00241243	0.762318	0.0417127	0.0160083	0.0648073	-0.069271	-0.240609	-0.0242983	-0.131363	-0.24405
LysoPE 18:3	0.547513	0.00166963	0.00242735	0.721705	0.0504954	0.361472	-0.086359	0.670811	0.815469	-0.26505	0.552971	0.241914
MGDG 32:2 (2)	0.276116	0.586289	0.00246351	0.291318	0.505068	0.915546	0.203972	-0.0709582	-0.657418	0.260346	-0.132084	0.0497019
DGDG 36:3 (1)	0.173677	0.0622791	0.00347704	0.0141144	1.26013e-05	6.4893e-06	-0.19039	-0.313412	-0.608532	-0.65358	-0.59667	-0.905005
LysoPC 18:2_1	0.150995	0.00521972	0.00406841	0.519571	0.0270238	0.257404	0.160484	0.427085	0.453763	-0.34125	0.282995	0.113569
PE 38:2 (2)	0.701352	0.428674	0.00424397	0.440588	0.337655	0.811706	-0.0333013	0.128128	0.394506	-1.01313	0.213243	-0.0346925
MGDG 34:1	0.494422	0.00900328	0.00461368	0.0576613	0.00303868	0.0226702	-0.0792887	-0.468324	-0.813949	-0.331855	-0.567234	-0.791593
FA 22:1	0.0431799	0.00219564	0.00547677	0.095856	0.0183943	0.0172731	0.263679	0.393762	0.313867	0.136304	0.352443	0.273674
Cer d18:1/h16:0	0.00708948	0.296106	0.00703881	0.184435	0.119148	0.333053	0.114454	0.0742286	0.144381	0.0782265	0.111195	0.0742763
GlcCer t18:1/h26:0	0.296693	0.613896	0.00751729	0.395686	0.518337	0.507447	0.0814788	0.04106	0.132455	0.0534504	0.0485712	0.0521456
LysoPE 16:0	0.817147	0.003643	0.00803192	0.340148	0.272312	0.247796	0.0217065	0.414838	0.594237	0.151908	0.202885	-0.217322
DGDG 38:6 (2)	0.501927	0.253787	0.00828362	0.937598	0.0867962	0.0114941	0.112996	-0.207069	-0.605907	0.0204335	-0.387523	-0.852644
LysoPC 18:1_2	0.00710023	0.00195524	0.00864875	0.69899	0.0257268	0.757546	0.852958	1.2013	0.821634	-0.148471	0.503639	0.05404
LysoPC 18:3_2	0.995078	0.128998	0.00878665	0.304801	0.523894	0.248173	0.000899569	0.245329	0.478216	-0.534032	0.071821	-0.155558
FA 18:3	0.0173026	0.00496155	0.00929706	0.108451	0.0805756	0.0563579	2.51539	2.99824	2.77241	1.40457	1.60719	1.80987
Cer t18:1/h16:0	0.119754	0.567735	0.00952522	0.347081	0.975841	0.7789	0.0705244	0.0392467	0.135749	-0.0571508	-0.00213943	-0.021794
PC 36:3 (2)	0.507059	0.629914	0.0100992	0.373685	0.64046	0.0884923	0.0930653	0.162453	0.605335	-1.67743	-0.0934288	-0.596076
MGDG 36:5 (1)	0.00649043	0.296126	0.0106017	0.276322	0.965331	0.195671	0.167912	0.068166	-0.138539	0.104567	-0.00271214	-0.134336
FA 26:1	0.0347965	0.0113835	0.0111888	0.207487	0.261722	0.26749	0.268119	0.397957	0.442765	-0.320965	-0.18086	-0.225941
PS 42:2 (2)	0.947808	0.015569	0.0116401	0.313329	0.0280757	0.00700682	0.00374818	-0.316337	-0.568932	-0.924207	-0.236201	-0.34814
PE 36:3_2	0.394626	0.582929	0.0124425	0.452035	0.677976	0.177948	-0.117655	0.124451	0.579289	-1.14803	0.0854397	-0.415317
GlcCer t18:1/h16:0	0.301384	0.611316	0.0126329	0.596646	0.959752	0.862763	0.0452135	0.0314867	0.128789	-0.0307559	-0.00332845	-0.0149392
TAG 58:5	0.455078	0.357556	0.0128212	0.097424	0.596624	0.968909	0.0708043	0.142998	0.327871	-0.210763	0.06695	-0.0043321
TAG 60:2	0.224885	0.137636	0.0134985	0.315951	0.479403	0.849515	0.158421	0.401606	0.575442	-0.251426	0.145985	0.0454117
GlcCer d18:1/h24:1	0.0647039	0.201147	0.0140291	0.941214	0.413217	0.663742	0.13463	0.143993	0.202456	0.00591039	-0.06479	-0.0409504
TAG 58:6	0.775623	0.586566	0.0143048	0.0520561	0.659618	0.60538	-0.0314063	0.107162	0.392369	-0.327675	-0.0661565	-0.0753641
TAG 50:5 (1)	0.82371	0.74907	0.0152838	0.0531187	0.915315	0.587959	-0.0294259	0.0734742	0.367292	-0.422695	0.0155465	0.0881606
Lyso-DGDG 18:2 (2)	0.244871	0.00343061	0.0164299	0.243188	0.866647	0.703086	0.311827	1.11756	0.964801	-0.439692	0.0472088	0.120889
MGDG 34:2 (2)	0.0808604	0.000242108	0.0178771	0.248464	0.002392	0.0221093	-0.44247	-1.08481	-1.49361	-0.362937	-0.845468	-1.0932
FA 18:2	0.0836355	0.221176	0.0190933	0.940945	0.661169	0.4078	0.250065	0.133433	0.47415	-0.020022	-0.0731106	-0.144656
DGDG 36:5 (1)	0.524937	0.422694	0.0191498	0.444984	0.218823	0.10256	0.0385493	-0.0707115	-0.154218	-0.0909093	-0.0935577	-0.171991
FA 20:3	0.0459273	0.0182954	0.0197793	0.377382	0.0472104	0.163229	0.210874	0.334993	0.276774	0.0938766	0.299743	0.201122
Cer t18:1/h24:1	0.267865	0.0866707	0.0210835	0.7753	0.994578	0.139107	-0.103178	-0.18172	-0.25308	0.0359558	0.000813968	0.205784
PS 40:1	0.89014	0.183963	0.0213891	0.298787	0.0227891	0.00121765	-0.0144463	-0.224544	-0.380573	-1.08945	-0.316322	-0.573957
PC 36:3 (1)	0.661291	0.0797904	0.0223209	0.285101	0.012116	0.0014173	0.0428056	-0.223397	-0.531703	-1.02854	-0.366516	-0.545132
LysoPC 18:1_1	0.0118031	0.0010899	0.022827	0.52805	0.0569852	0.659154	0.462922	0.792756	0.439273	0.197708	0.38848	0.0515665
MGDG 36:6 (1)	0.90255	0.503143	0.0237995	0.781676	0.830524	0.756248	0.00683388	-0.0533333	-0.154757	-0.0265132	-0.0163976	-0.0231598
TAG 54:9	0.906715	0.721998	0.0238153	0.0296864	0.964444	0.338864	-0.0119143	-0.0447656	0.221351	-0.217925	-0.00347931	0.0974106
MGDG 34:5	0.627687	0.226461	0.0274541	0.847606	0.0640194	0.189528	0.0429483	-0.123698	-0.311692	-0.0211324	-0.16346	-0.247182
GlcCer t18:1/h24:0	0.00532545	0.50934	0.030523	0.869871	0.297274	0.537322	0.100194	0.0366497	0.082478	0.0058865	0.0504531	0.0261154
MGDG 34:6	0.459501	0.0788812	0.0316729	0.314783	0.361098	0.814104	-0.0314883	-0.127616	-0.145975	-0.128549	-0.0786094	-0.0149171
Cer t18:1/h20:0	0.0960901	0.162095	0.0323534	0.673085	0.913374	0.212972	-0.222069	-0.204644	-0.25278	0.0795133	0.0170688	0.197675
TAG 44:1	0.107153	0.624457	0.033423	0.516659	0.177773	0.0102961	0.793732	0.143491	-0.780303	0.527086	0.281064	-1.14096
Lyso-MGDG 18:3 (3)	0.374997	0.0113082	0.0342333	0.100932	0.728548	0.193226	0.122621	0.443129	0.3935	-0.282474	0.0522067	0.182294
Cer t18:1/c22:0	0.572439	0.0900364	0.0369983	0.202799	0.154753	0.145064	-0.0604652	-0.158966	-0.178557	0.224785	0.18167	0.147732
FA 24:1	0.1573	0.0459319	0.0375595	0.21603	0.890159	0.353571	0.11156	0.171434	0.18748	-0.388609	0.0159622	-0.084956
Cer t18:0/h22:0	0.476403	0.936145	0.0390097	0.172977	0.398834	0.108883	0.0433917	0.00744058	-0.215738	0.257975	0.15095	0.305618
Cer t18:1/h22:0	0.237381	0.214527	0.040559	0.417844	0.60844	0.116706	-0.164328	-0.183267	-0.319045	0.162085	0.0793303	0.268334
PC 32:2 (1)	0.0108929	0.182456	0.0416182	0.807199	0.0116542	0.0446186	0.257244	0.232414	0.205431	-0.0792792	0.338328	0.236109
FA 26:0	0.044967	0.0219011	0.0438856	0.00354544	0.00473163	0.00532795	0.925897	1.14348	0.945339	0.884651	0.876682	0.875197
TAG 56:2 (1)	0.338953	0.34782	0.0450565	0.705972	0.418726	0.770618	0.0829623	0.161308	0.286127	-0.0589754	0.134913	0.0491832
DGDG OPDA/OPDA	0.528296	0.0603639	0.0457412	0.294873	0.101938	0.0341414	0.124439	0.39758	0.437323	-0.117582	0.222044	0.265857
TAG 54:8	0.65344	0.97369	0.0482299	0.298102	0.97185	0.653671	0.0351333	-0.00535969	0.149249	-0.126041	0.00329902	0.0415088
TAG 52:7 (1)	0.726278	0.70032	0.0514556	0.014971	0.313661	0.844157	-0.0343741	-0.0572433	0.187581	-0.262655	-0.100478	-0.0256977
MGDG 32:0	0.941793	0.1891	0.0516567	0.35075	0.0949	0.224028	-0.0137274	-0.267872	-0.558923	0.225188	0.399097	0.403516
PC 34:5	0.298574	0.900038	0.0571189	0.357069	0.8575	0.298682	0.0652791	-0.0177907	0.0969513	-0.582023	-0.0195953	-0.133215
TAG 46:0	0.34053	0.931677	0.0625235	0.492806	0.888888	0.865682	0.260337	-0.0116549	0.197375	0.336451	0.0142966	0.0247759
Cer t18:1/h26:1	0.389563	0.607913	0.063957	0.309652	0.00736704	0.0633938	-0.0740366	-0.0360583	-0.169698	0.0506744	0.133435	0.246302
TAG 60:3	0.507512	0.66579	0.0646007	0.72237	0.464424	0.397202	0.0847283	0.108861	0.378403	-0.0814607	0.145005	0.192944
PC 34:6 (1)	0.535389	0.63546	0.0662588	0.290876	0.167288	0.105872	0.0561483	0.0540106	0.13185	-0.809388	-0.237768	-0.330064
TAG 56:3	0.332731	0.492071	0.0663012	0.366529	0.647204	0.778013	0.100456	0.127435	0.272478	-0.138901	0.0774827	0.0431562
Lyso-DGDG 18:3 (2)	0.597141	0.0445108	0.0663084	0.12021	0.23003	0.0126961	0.087661	0.38272	0.405094	-0.137391	0.144057	0.239273
TAG 56:5	0.586376	0.677545	0.0698664	0.0858336	0.543428	0.43842	0.0413569	0.0705235	0.176945	-0.265492	0.0827003	-0.0817686
TAG 60:6 (1)	0.456299	0.68857	0.0755688	0.0754072	0.368167	0.768013	-0.0716687	-0.0793761	0.236795	-0.335944	-0.120323	-0.0350408
GlcCer d18:1/h16:0	0.00860706	0.273363	0.0824196	0.751721	0.427831	0.430485	0.0923075	0.0560444	0.076824	0.0109426	0.0354019	0.0451038
PC 34:1	0.848602	0.344717	0.082737	0.310679	0.045539	0.00222572	-0.011958	-0.0961499	-0.232055	-0.99241	-0.227157	-0.41578
PS 40:4	0.2827	0.694376	0.0912366	0.413697	0.461421	0.656923	0.0713163	0.0248371	-0.0881215	-0.710432	0.0772162	0.0360404
TAG 60:4	0.547868	0.730346	0.0920546	0.39277	0.766788	0.630745	0.072182	0.0786284	0.297042	-0.169449	0.0509972	0.091721
TAG 56:8	0.492396	0.517191	0.0958258	0.044736	0.664908	0.701586	-0.0594061	-0.105015	0.133642	-0.25387	-0.0441193	0.0327951
DAG 34:4 (2)	0.162626	0.980585	0.0966395	0.186126	0.230012	0.00588546	0.273179	0.0053272	0.407592	-1.37749	-1.10506	-1.01358
TAG 60:7	0.2303	0.529508	0.099408	0.0261865	0.101472	0.778181	-0.196257	-0.151258	0.293958	-0.482472	-0.287671	-0.0423399
PC 38:6	0.0198581	0.198198	0.102412	0.280935	0.0419304	0.0653072	-0.180359	-0.216154	0.126805	-1.3195	-0.304388	-0.323359
TAG 44:0	0.137329	0.652155	0.1035	0.479212	0.540407	0.343446	0.496215	0.0755727	0.282598	0.389834	-0.0875511	-0.184
FA 24:0	0.106089	0.017688	0.103935	0.404669	0.0491693	0.0847558	0.24033	0.398681	0.256357	0.13616	0.297423	0.249501
FA 16:2	0.195179	0.0888438	0.104721	0.494868	0.0927501	0.193473	0.162839	0.229485	0.217976	0.109549	0.223247	0.170404
DAG 36:3 (1)	0.146044	0.646161	0.108294	0.183427	0.256004	0.165884	0.261301	-0.0847691	-0.431356	-0.605393	-0.24513	-0.440272
DAG 34:4 (3)	0.376459	0.0917738	0.108843	0.0567286	0.445396	0.79971	-0.133981	-0.257125	-0.303959	-0.656636	-0.148852	0.0682318
DAG 34:2	0.121468	0.718177	0.110614	0.866795	0.0491839	0.237041	0.116468	0.0447915	-0.144371	0.0207871	0.172896	0.191318
PC 34:2	0.804744	0.608075	0.112099	0.39405	0.472433	0.134539	-0.0137851	-0.0450283	-0.0714284	-0.947727	0.0478638	-0.0974376
GlcCer t18:1/h20:0	0.481511	0.849356	0.116987	0.140179	0.450208	0.516375	-0.0564574	-0.0147118	0.123104	-0.256948	-0.129182	-0.0923469
TAG 56:0	0.595565	0.750446	0.117416	0.699817	0.257657	0.292562	0.103187	-0.0282134	0.124999	0.12729	-0.110185	-0.109428
FA 20:1	0.0759925	0.0193723	0.117607	0.172435	0.0122768	0.00900639	0.341601	0.473999	0.280194	0.249073	0.384639	0.503094
MGDG 32:3 (2)	0.391327	0.0950074	0.117705	0.172523	0.0350154	0.612216	0.0328566	-0.0913701	-0.133292	-0.122234	-0.166585	-0.0635628
DAG 36:2	0.289668	0.524755	0.120449	0.0404679	0.420829	0.319064	0.124434	0.120505	-0.177901	-0.257504	-0.0694798	-0.105586
SQDG 36:3 (2)	0.0413238	0.607198	0.121222	0.0768578	0.16791	0.0668843	-0.197871	0.0522362	0.19309	-0.310379	-0.293405	-0.526699
TAG 60:5 (1)	0.785157	0.967159	0.12278	0.197695	0.950406	0.878097	-0.031495	0.00868446	0.244265	-0.242207	-0.0109089	0.024485
PG 34:2 (2)	0.801452	0.340414	0.126794	0.257784	0.0517476	0.000317887	-0.0636813	-0.230184	-0.406136	-0.378561	-0.539596	-0.924768
TAG 56:4	0.586045	0.28324	0.132432	0.0783986	0.690836	0.953684	0.0469465	0.136927	0.154905	-0.196032	0.061565	0.00647171
MGDG 36:3 (2)	0.0441672	0.106715	0.133449	0.720318	0.105999	0.0178443	0.508311	0.514609	0.349025	0.0801421	-0.416469	-1.17926
MGDG 36:3 (1)	0.398244	0.720144	0.139981	0.115241	0.115081	0.545919	0.165342	-0.070396	-0.461845	-0.272588	-0.226338	-0.191338
PS 42:4	0.330527	0.413172	0.140754	0.382164	0.557551	0.00522291	0.0761798	0.130241	0.128122	-0.820939	-0.0777726	-0.366329
Cer t18:1/c16:0	0.66201	0.323306	0.144197	0.216921	0.669546	0.713854	0.0448825	-0.0914498	-0.139737	0.118632	0.0481731	-0.0282872
MGDG 32:1 (2)	0.0676586	0.965449	0.14431	0.574841	0.390982	0.194617	0.442389	-0.0109754	0.333521	-0.583667	-0.268692	-0.317303
Cer t18:1/h26:0	0.893342	0.392469	0.145871	0.30983	0.232707	0.0343699	-0.0151394	-0.0954371	-0.15965	0.170955	0.129554	0.325006
TAG 58:4	0.605289	0.944936	0.146005	0.403219	0.994386	0.332191	0.0746099	-0.0161848	0.268716	-0.141693	-0.00121087	0.164643
TAG 48:0	0.257918	0.733989	0.146095	0.777793	0.740099	0.850406	0.133949	0.0248208	0.119989	-0.0406223	-0.0213628	0.021081
TAG 52:0	0.34546	0.777179	0.151339	0.326417	0.692338	0.23114	0.0591651	0.0135601	0.105196	-0.0992695	0.0224185	0.141322
TAG 58:3	0.483629	0.926878	0.155653	0.864892	0.723168	0.390238	0.0910788	0.0213985	0.265229	-0.0396054	0.0764736	0.186447
PC 32:3 (1)	0.357556	0.835799	0.155865	0.327419	0.469185	0.093894	-0.0990888	-0.0383227	0.180777	-1.22597	-0.116375	-0.323986
MGDG 36:1	#DIV/0!	0.780567	0.161842	0.177274	0.876477	0.0677457	1.52172	0.247746	0.781135	-1.30606	-0.114667	1.09284
PC 36:2	0.325681	0.712829	0.165226	0.395589	0.996549	0.0638088	0.0714829	0.0598382	0.113061	-0.856783	-0.000568588	-0.21448
DGDG 38:6 (1)	0.822258	0.348038	0.167194	0.138907	0.040501	0.981049	0.0151074	-0.0911053	-0.103035	-0.252584	-0.147546	0.00156694
PS 42:3 (2)	0.30821	0.222702	0.167763	0.707496	0.428407	0.0967692	0.279656	0.323591	0.376907	-0.0683869	-0.101599	-0.271774
TAG 52:6 (1)	0.451577	0.903566	0.168011	0.0192382	0.404027	0.686862	-0.0963288	-0.0177963	0.187561	-0.307966	-0.118671	-0.0587104
DAG 34:4 (1)	0.103378	0.117609	0.168624	0.276848	0.410999	0.0159725	1.39459	1.27372	1.08949	0.25917	0.226517	0.811967
TAG 56:6	0.938364	0.882831	0.17077	0.0488449	0.963775	0.764516	-0.00733437	-0.025534	0.12498	-0.325044	0.00522359	-0.0311356
TAG 58:7	0.456973	0.707796	0.17382	0.0152826	0.166181	0.601403	-0.0990585	-0.0784154	0.194284	-0.45814	-0.150444	-0.0773035
PE 36:6	0.0116328	0.347052	0.174005	0.403509	0.80825	0.11182	-0.186654	-0.113215	0.103503	-0.828433	-0.031174	-0.199427
TAG 54:2	0.0350777	0.489813	0.174859	0.48817	0.223309	0.811446	0.121597	0.0993834	0.126605	-0.0856469	0.133884	0.0359888
PG 34:4	0.102132	0.28743	0.177107	0.197178	0.0643986	0.0356427	0.360676	0.195923	0.223973	-0.302597	-0.202204	-0.423259
Lyso-DGDG 18:2 (1)	0.2282	0.0852909	0.177297	0.250428	0.422632	0.13723	0.331852	0.765651	0.363126	0.415884	0.273223	0.608087
FA 20:2	0.0263864	0.0134362	0.17981	0.231428	0.0245471	0.072604	0.42082	0.508242	0.227026	0.145877	0.374812	0.282601
FA 20:0	0.265288	0.0757588	0.180346	0.297539	0.0376396	0.0195908	0.223752	0.363989	0.251474	0.18143	0.293816	0.397036
GlcCer t18:1/h22:0	0.723142	0.905939	0.18225	0.500485	0.704208	0.605788	0.0171931	0.00925468	0.0649492	-0.0369009	0.0259401	-0.0442078
TAG 58:2	0.666932	0.975469	0.185186	0.8854	0.488154	0.405073	0.0556386	0.00753154	0.243892	-0.0320823	0.146949	0.210006
TAG 50:0	0.318192	0.896192	0.193287	0.368255	0.985871	0.437516	0.0655516	0.00572343	0.0821336	-0.0864821	-0.000918835	0.0774472
PS 42:1 (2)	0.203584	0.25288	0.197669	0.65746	0.264058	0.764714	0.345804	0.286064	0.329688	-0.0749391	-0.151366	-0.0446171
TAG 52:9 (1)	0.613521	0.545974	0.207148	0.046692	0.256355	0.509106	0.0738921	0.0545601	0.113629	-0.260184	-0.221488	-0.135423
PE 38:3 (2)	0.497149	0.772593	0.20783	0.382449	0.303922	0.0804053	-0.0691336	-0.0398494	0.11466	-0.917763	0.249524	0.259677
TAG 48:3 (1)	0.364224	0.771374	0.207938	0.0114963	0.490568	0.462633	-0.139288	0.0438336	0.197459	-0.677167	-0.156547	-0.150827
TAG 54:0	0.245773	0.666597	0.213439	0.219758	0.866426	0.106455	0.0725616	0.0289835	0.0751145	-0.261525	0.0304589	0.414797
PS 38:3 (2)	0.597913	0.718612	0.217222	0.370611	0.441375	0.0561702	0.0203401	-0.0354388	-0.0525865	-0.866022	0.0488769	-0.131474
PG 34:1 (1)	0.485413	0.286795	0.220927	0.463577	0.547921	0.879446	0.207558	0.316461	0.373797	0.181	-0.122651	0.0341574
PC 32:1 (2)	0.227835	0.306209	0.221598	0.45878	0.553542	0.0714449	0.0957285	0.145278	0.1255	-0.839511	0.0646903	-0.247813
Cer t18:1/h24:0	0.880523	0.801018	0.233835	0.286244	0.0296819	0.0132486	-0.0115743	-0.0194804	-0.101521	0.0906383	0.160028	0.206314
PE 36:2	0.47807	0.787256	0.234311	0.43668	0.912699	0.0283992	-0.0911389	0.0459559	0.1585	-0.970464	0.0188504	-0.37533
TAG 52:5	0.899226	0.94065	0.254216	0.277365	0.9092	0.364969	0.00945493	0.0128788	0.097145	-0.158097	0.0132395	-0.0991946
TAG 54:5	0.612519	0.416156	0.258967	0.0453278	0.473845	0.81576	-0.0461773	-0.115749	-0.103822	-0.366841	0.0712312	0.0287647
TAG 50:4 (1)	0.303722	0.797142	0.266533	0.261783	0.817346	0.407875	0.0976261	0.0423844	0.127039	-0.17499	0.0258677	0.118506
PS 38:2	0.641566	0.588624	0.269036	0.367223	0.510137	0.021348	-0.0223248	-0.033897	0.0404896	-0.790441	-0.0374653	-0.182285
FA 16:1	0.884921	0.0807133	0.270558	0.747624	0.0293693	0.155771	0.103527	-0.797954	-0.43954	-0.123705	-0.708273	-0.513589
Lyso-MGDG 18:3 (2)	0.330246	0.115269	0.276841	0.202201	0.0472582	0.000652132	0.216691	0.392308	0.243124	0.21556	0.38079	0.688805
DGDG 34:3	0.498885	0.773439	0.280772	0.305923	0.668783	0.241777	0.0352832	0.0164849	-0.057552	-0.111766	-0.0202433	-0.0857914
PC 38:2 (1)	0.24858	0.776572	0.281286	0.379459	0.419374	0.992092	0.0930474	0.0614662	0.138935	-0.624015	0.164142	0.00157065
TAG 48:4	0.297347	0.595315	0.296132	0.314651	0.477347	0.505721	-0.193168	-0.128819	0.189324	-0.407806	0.153771	0.153472
TAG 50:2 (1)	0.219387	0.90266	0.29759	0.555932	0.470983	0.752813	0.10567	0.0238003	0.133773	-0.119577	0.129746	0.0650238
PC 36:5	0.749495	0.448251	0.308104	0.361166	0.83194	0.0364666	-0.0173674	-0.0721844	-0.0495045	-0.796267	-0.0106661	-0.130958
MGDG 38:6	0.571479	0.310255	0.312247	0.102276	0.133549	0.776137	-0.0529832	-0.150731	-0.106626	-0.325488	-0.161975	-0.0300041
TAG 50:3 (1)	0.871633	0.974684	0.313897	0.277813	0.921659	0.798441	0.0213299	-0.00633412	0.16768	-0.261958	0.0205953	0.0494125
TAG 54:1	0.501196	0.419609	0.321492	0.526445	0.159887	0.49878	0.0389323	0.105354	0.0901354	-0.0901195	0.176318	0.112096
TAG 58:0	0.952552	0.627359	0.323825	0.711041	0.411326	0.483247	0.0129719	-0.0593498	0.115534	0.154277	-0.105147	-0.101462
PC 38:3 (3)	0.826576	0.542022	0.349965	0.294668	0.861789	0.35063	-0.0363034	0.120234	0.150343	-0.438282	-0.0387917	-0.173929
Lyso-DGDG 16:0 (1)	0.701624	0.405352	0.352682	0.60855	0.464026	0.0373516	-0.119328	-0.231576	-0.330737	-0.241338	-0.218689	0.640766
Cer t18:0/h24:0	0.796364	0.705894	0.361191	0.175577	0.356768	0.0292919	-0.0350712	-0.0509978	-0.120874	0.244353	0.127154	0.386429
TAG 54:7	0.428391	0.903908	0.362189	0.178363	0.834926	0.598096	0.0565437	-0.0173706	0.058457	-0.179923	0.0189719	0.0523772
DGDG 36:3 (2)	0.720151	0.989899	0.364161	0.220821	0.0283404	0.00085194	0.0621062	-0.00322196	0.166142	-0.288852	-0.459811	-0.956739
FA 18:0	0.0661104	0.03589	0.375362	0.262672	0.0283334	0.0914742	0.360042	0.43543	0.157046	0.122077	0.305852	0.273358
TAG 56:1 (1)	0.476963	0.338506	0.380577	0.591823	0.182918	0.375696	-0.166701	0.177478	0.112712	-0.123896	0.248093	0.195045
FA 22:0	0.119896	0.0829244	0.381331	0.0267857	0.021185	0.3881	0.436082	0.561987	0.23443	0.392411	0.426321	0.133325
TAG 46:3	0.132024	0.752069	0.386656	0.63982	0.956199	0.523923	-1.47474	0.125019	0.349049	-0.17359	-0.0212656	-0.361318
PS 40:3 (1)	0.0972454	0.155525	0.392044	0.793104	0.852304	0.0458589	0.341918	0.265819	0.143779	0.0318762	-0.011836	-0.222716
TAG 60:1	0.423784	0.192634	0.396857	0.613765	0.425373	0.0693965	1.4253	-1.75718	-0.929356	0.778108	-0.640604	-1.46024
PC 34:4 (2)	0.126269	0.401278	0.410805	0.611185	0.576686	0.992355	0.205305	0.153112	0.0960772	-0.146587	0.0947569	0.00127356
PS 38:3 (1)	0.498847	0.561251	0.417302	0.239913	0.071108	0.110372	0.224517	0.171198	0.23857	-0.313008	-0.328518	-0.357647
FA 16:3	0.444316	0.140584	0.435692	0.489659	0.0915203	0.0638459	0.159834	0.316228	0.143232	0.0757871	0.213534	0.249532
MGDG 36:4 (1)	0.221513	0.916879	0.447899	0.239608	0.703466	0.512355	0.0906035	0.0113027	-0.0840867	-0.142733	-0.0255334	0.0854694
TAG 46:1	0.336141	0.227909	0.466672	0.695289	0.08358	0.0695346	0.843955	-0.606246	0.35982	0.384823	-0.643366	-0.776691
DGDG 36:2	0.0506483	0.745647	0.477384	0.270458	0.258117	0.00280112	0.110236	-0.0442279	0.0467635	-0.227873	-0.122279	-0.347962
Cer t18:1/c24:0	0.0895604	0.96241	0.48771	0.595534	0.903488	0.449693	0.123408	-0.00245749	-0.0305499	0.054063	-0.0109481	-0.0663947
DGDG 34:2	0.15023	0.626833	0.488308	0.328904	0.23467	0.314011	0.0673359	-0.0480865	-0.0511394	-0.118237	-0.0882775	-0.118597
PE 34:1	0.331834	0.631895	0.488993	0.41614	0.950982	0.429968	-0.0824833	-0.0513197	-0.0584687	-1.10916	-0.0077611	-0.117428
TAG 52:2	0.395018	0.671744	0.489019	0.508526	0.298525	0.774823	0.0420856	0.0635366	0.0665059	-0.0961988	0.159466	0.0537768
PS 40:2 (1)	0.280997	0.484754	0.489235	0.221343	0.0631926	0.0357843	0.189507	0.114333	0.105036	-0.238492	-0.194339	-0.301894
DGDG 36:6 (1)	0.207499	0.945737	0.497042	0.388837	0.49335	0.376774	0.0628937	0.00385611	-0.0326036	-0.0883931	-0.0396956	-0.0384266
DAG 34:1	0.600325	0.242783	0.502169	0.0128376	0.915902	0.0590667	0.079422	0.172287	-0.161861	-0.340632	0.0107333	-0.310579
DAG 34:3	0.557825	0.428361	0.506167	0.383798	0.578086	0.860135	0.0528892	0.0884398	0.100256	-0.105906	0.0602506	-0.0161658
MGDG OPDA/OPDA	0.261463	0.205612	0.510652	0.358836	0.0909695	0.00750251	-0.228503	-0.256155	-0.123641	-0.140613	-0.265382	-0.427992
GlcCer t18:1/h24:1	0.170899	0.469048	0.51095	0.59731	0.0691455	0.250419	0.0554065	0.0397424	0.0258023	-0.0373355	-0.078392	-0.065991
DGDG 36:5 (2)	0.650133	0.731556	0.513723	0.169791	0.136467	0.0663734	0.0708733	-0.0736344	-0.142548	-0.339995	-0.347101	-0.325013
PC 36:4 (1)	0.19074	0.811159	0.519997	0.391974	0.579	0.91796	0.049507	-0.0168022	-0.0286057	-0.844677	0.050631	0.00691533
PC 38:4 (1)	0.465453	0.468251	0.521024	0.340045	0.96923	0.541826	0.0482385	-0.109667	0.0516429	-2.19324	0.00709225	0.0788414
DAG 34:6	0.242642	0.759095	0.533024	0.457024	0.916024	0.583234	0.143984	0.0367938	0.0772901	0.135918	-0.0153602	-0.0743399
TAG 58:8	0.787608	0.476558	0.534492	0.0139418	0.481009	0.292104	-0.0384999	-0.140166	0.0783886	-0.412392	-0.0641331	0.127176
DAG 36:4	0.184339	0.631404	0.537642	0.463976	0.402969	0.549627	0.140708	-0.0707739	-0.0759962	-0.0827884	0.0931514	0.0791584
PC 36:6	0.605541	0.462718	0.537851	0.319671	0.158088	0.0582073	-0.0259377	-0.071777	0.0303618	-0.82832	-0.103826	-0.200624
DGDG 36:4 (1)	0.845056	0.671227	0.546063	0.138871	0.210286	0.736508	0.0140759	-0.0337178	-0.0597476	-0.281061	-0.0804145	0.0290148
TAG 46:2 (2)	0.566595	0.213303	0.546402	0.673365	0.174319	0.0873721	0.633953	-0.946693	0.406812	0.440915	-0.663442	-0.951175
SQDG 32:0 (1)	0.418215	0.936215	0.551498	0.329017	0.163333	0.00647609	0.13482	0.0159279	-0.100494	-1.67921	-0.295588	-0.766082
TAG 52:3	0.217636	0.761415	0.554038	0.323096	0.491054	0.918537	0.0966392	0.0482236	0.0622054	-0.166898	0.116511	0.0194314
PC 34:3	0.831145	0.707995	0.556078	0.378839	0.993362	0.0968302	0.00934947	-0.0347367	0.0313577	-0.897685	-0.00064799	-0.127394
PC 38:5	0.123662	0.25545	0.558762	0.294857	0.330973	0.461178	-0.0788182	-0.14191	0.0276745	-1.17764	-0.0885432	-0.0625513
DAG 36:6	0.517078	0.530297	0.562628	0.0469106	0.504891	0.57382	-0.0459354	-0.0720238	0.0434294	-0.130191	-0.0415632	-0.0399015
SQDG 34:6	0.864951	0.319464	0.570062	0.391488	0.826816	0.230426	0.0267045	-0.192838	-0.0803428	-0.216436	0.069422	0.250107
PS 42:3 (1)	0.784235	0.992099	0.572382	0.952843	0.455046	0.177838	-0.0809749	-0.00411154	0.212995	-0.0296945	-0.340447	-2.54674
PS 40:2 (2)	0.901979	0.521913	0.57241	0.358007	0.375055	0.00233508	-0.00593542	-0.0575003	-0.0324005	-0.828303	-0.0664793	-0.185699
PC 32:3 (2)	0.59133	0.920974	0.574427	0.189356	0.0559544	0.0360646	0.0786293	0.0170666	-0.0787746	-0.692725	-0.394071	-0.598098
PC 38:4 (3)	0.146225	0.313267	0.575488	0.325664	0.322365	0.0556003	-0.180719	-0.182447	0.0685051	-0.920585	-0.202349	-0.357881
TAG 48:1	0.447248	0.390516	0.578305	0.663204	0.181961	0.12603	0.773968	-0.463834	0.312231	0.457473	-0.540855	-0.683315
PG 34:3 (2)	0.685205	0.885616	0.582537	0.29899	0.0646237	0.0612272	0.0768859	-0.0245449	0.0959152	-0.170077	-0.203349	-0.230534
TAG 54:4	0.796102	0.936798	0.590946	0.0568227	0.400491	0.896012	0.0168519	-0.011619	-0.0433708	-0.3199	0.0984334	-0.0194456
TAG 58:1	0.332986	0.8685	0.598845	0.466165	0.334894	0.642284	0.417211	-0.0613494	0.160327	0.449869	0.229789	0.160704
OPDA (oxophytodienoic acid)	0.595148	0.665925	0.630014	0.259588	0.157001	0.0186394	-0.0960201	-0.0787741	0.0821233	-0.344245	-0.203208	-0.422839
Cer t18:0/h26:0	0.886126	0.802393	0.633986	0.0661499	0.0459829	0.00384353	0.0221051	-0.0410304	-0.0609618	0.445168	0.3499	0.680225
TAG 50:6 (2)	0.220283	0.39269	0.637182	0.294612	0.129586	0.189133	0.510778	0.411882	-0.203387	-0.395664	-0.74713	-0.769918
FA 18:1	0.235102	0.0792463	0.666287	0.100937	0.0277381	0.172336	0.226891	0.349486	0.0679584	0.232362	0.364895	0.232965
Cer d18:0/h16:0	0.121911	0.887091	0.669224	0.706909	0.935271	0.596455	0.122648	0.0171417	-0.0326164	0.0489982	0.01227	0.0762994
DGDG 38:5 (2)	0.810779	0.577919	0.671145	0.173306	0.0683344	0.115981	0.0161607	-0.0554705	-0.0327392	-0.344231	-0.179924	-0.204269
DGDG 34:4 (1)	0.137763	0.321645	0.674936	0.506619	0.357917	0.102125	0.126679	0.0948716	0.0398787	-0.0928687	0.0679589	0.200049
PS 38:0	0.0621203	0.76475	0.679949	0.40806	0.680771	0.841639	0.0575062	-0.025244	0.0172686	-0.315773	-0.0225588	-0.0140416
PS 40:0	0.185449	0.303306	0.683168	0.791653	0.144811	0.0285312	0.287748	0.195558	0.0734129	-0.0525038	-0.198128	-0.388302
SQDG 34:3	0.0901636	0.188845	0.684654	0.311226	0.486226	0.381613	-0.0931544	-0.203133	0.0232946	-1.07965	-0.083595	-0.0838972
TAG 50:1	0.65838	0.950564	0.699301	0.960344	0.551274	0.786341	0.0585963	-0.0143163	0.0587147	-0.0128253	0.119939	0.065331
Cer t18:0/c24:0	0.00172282	0.337206	0.717594	0.248908	0.685559	0.412945	0.198457	0.0714063	0.0149739	0.134177	-0.0393596	-0.0834912
DAG 36:5	0.35089	0.993202	0.726319	0.140335	0.59632	0.778323	0.0348688	-0.000902705	-0.0153518	-0.0872006	0.0278265	0.0173139
PC 32:0 (2)	0.163364	0.997155	0.734229	0.365847	0.366065	0.365019	0.169902	0.00083122	-0.0386743	-0.964059	0.120909	-0.123674
Cer t18:0/c16:0	0.468333	0.819167	0.737506	0.00437905	0.229483	0.499176	0.0762888	-0.0187681	-0.0309588	0.302806	0.166844	0.0555659
Lyso-DGDG 18:3 (1)	0.900372	0.233448	0.742327	0.564117	0.108791	0.000540594	0.0217797	0.22003	0.0593606	0.0827656	0.216108	0.467532
PC 32:2 (3)	0.3563	0.785851	0.754051	0.428458	0.608097	0.680269	-0.113159	-0.0415872	0.041022	-1.41406	0.101983	-0.0684332
PE 36:1	0.805585	0.504122	0.756898	0.223584	0.351235	0.210084	-0.174232	-0.826295	-0.172027	0.329094	-0.232585	-0.318706
DGDG 34:1	0.32785	0.138041	0.765702	0.178005	0.0241405	0.032445	-0.0847882	-0.185394	-0.0285475	-0.323731	-0.365822	-0.334164
PC 32:1 (1)	0.0775518	0.845432	0.778368	0.382437	0.93909	0.960621	0.115621	0.0246878	0.0301721	-0.958146	0.00825407	-0.00603221
TAG 54:3	0.79544	0.925368	0.791463	0.0592625	0.466876	0.914262	-0.0134006	0.0120786	0.0200667	-0.276754	0.0825463	0.0151787
PG 34:2 (1)	0.75759	0.853922	0.805014	0.218032	0.16731	0.0129606	0.0647666	0.037505	0.0475945	-0.313708	-0.175776	-0.377052
DAG 36:3 (2)	0.415795	0.901324	0.816849	0.541753	0.293863	0.0184904	0.0663374	-0.0170015	0.0240925	-0.0472776	-0.0981924	-0.232958
PE 36:5	0.189858	0.540808	0.816941	0.396104	0.942062	0.0648189	-0.117192	-0.0737835	-0.0191034	-0.781273	0.00708943	-0.133899
TAG 54:6	0.450936	0.843843	0.823102	0.125537	0.717804	0.897656	0.0520682	-0.0279461	-0.0170443	-0.224767	0.0341809	0.0172139
PS 38:1	0.385661	0.411167	0.829064	0.276839	0.148573	0.0128272	-0.113264	-0.156655	-0.0328635	-0.442109	-0.263526	-0.669162
DGDG 34:0 (1)	0.0967859	0.42346	0.845535	0.502008	0.554106	0.377712	0.155389	-0.148451	0.0294742	-0.102185	-0.0761008	-0.132167
MGDG 32:6	0.25039	0.725235	0.85851	0.474257	0.88072	0.656841	0.079835	-0.0313569	-0.0129544	-0.114106	0.0139619	-0.0376421
DGDG 32:1	0.420632	0.77956	0.864367	0.807026	0.530254	0.57455	0.0613558	0.0334941	-0.0164746	-0.0358366	0.062367	0.101629
DGDG 34:5	0.222965	0.917412	0.88628	0.353364	0.110845	0.250484	0.0685427	-0.00643179	-0.00937327	-0.142419	-0.112429	-0.105895
PE 36:4	0.337953	0.693037	0.894436	0.403863	0.845062	0.493746	-0.0579361	-0.0457988	0.00805046	-0.87976	0.0221094	-0.0628097
MGDG 32:5 (2)	0.164988	0.726626	0.900029	0.311556	0.0658096	0.0177947	0.179872	0.0446775	-0.0154616	-0.1919	-0.240858	-0.38473
SQDG 34:2	#DIV/0!	0.95749	0.915652	0.818405	0.941029	0.950373	0.652327	0.129707	0.259901	-0.553275	0.178629	-0.163947
DGDG 32:3 (1)	0.0674528	0.94188	0.927575	0.35655	0.0472578	0.343421	0.125907	-0.00510467	0.00411089	-0.224975	-0.117374	-0.0642594
FA 16:0	0.70353	0.120678	0.932382	0.395303	0.0500502	0.0690751	0.119518	0.471133	0.0222477	0.169298	0.498644	0.467424
DGDG 32:0	0.205181	0.38442	0.950985	0.349481	0.120274	0.775447	0.0922554	-0.0914025	0.00669296	-0.124254	-0.121884	0.045568
MGDG OPDA/dnOPDA	0.594282	0.746841	0.956777	0.115193	0.0639969	0.101284	-0.138476	-0.077418	0.0127558	-0.445431	-0.296583	-0.311568
Cer t18:0/c22:0	0.505632	0.926014	0.95904	0.132169	0.434285	0.537819	0.0822423	-0.00895649	-0.00428398	0.250095	0.0875323	0.0728616
TAG 52:1	0.197322	0.78983	0.97481	0.874372	0.274179	0.891693	0.0749606	0.0313086	0.00221468	-0.0190113	0.119398	0.0188858
PE 34:2	0.0733675	0.665715	0.979014	0.395537	0.926838	0.177522	-0.14132	-0.0443817	-0.00171785	-0.892793	-0.0117825	-0.1196
PG 34:3 (1)	#DIV/0!	#DIV/0!	#DIV/0!	#DIV/0!	#DIV/0!	#DIV/0!	#DIV/0!	#DIV/0!	#DIV/0!	#DIV/0!	#DIV/0!	#DIV/0!
SQDG 36:6	#DIV/0!	#DIV/0!	#DIV/0!	#DIV/0!	#DIV/0!	#DIV/0!	#DIV/0!	#DIV/0!	#DIV/0!	#DIV/0!	-1.20485	#DIV/0!
TAG 56:2 (2)	#DIV/0!	#DIV/0!	#DIV/0!	#DIV/0!	#DIV/0!	#DIV/0!	#DIV/0!	#DIV/0!	#DIV/0!	#DIV/0!	#DIV/0!	#DIV/0!
TAG 56:9	#DIV/0!	#DIV/0!	#DIV/0!	#DIV/0!	#DIV/0!	#DIV/0!	#DIV/0!	#DIV/0!	#DIV/0!	#DIV/0!	#DIV/0!	#DIV/0!
DAG 36:1	#DIV/0!	#DIV/0!	#DIV/0!	0.481082	0.296833	0.699784	0.291648	0.220555	1.37003	-0.365106	0.822192	0.640296
MGDG 32:1 (1)	0.102982	0.00495968	#DIV/0!	0.0696113	0.510951	0.239553	0.686088	-0.437998	-0.117081	1.4169	0.496925	0.986296

### Sheet: Sheet2
Compound.ID	24hrs_0_1_uM	24hrs_1_uM	24hrs_10_uM	32hrs_0_1_uM	32hrs_1_uM	32hrs_10_uM
TAG 60:7	-0.196257	-0.151258	0.293958	-0.482472	-0.287671	-0.0423399
TAG 60:6 (1)	-0.0716687	-0.0793761	0.236795	-0.335944	-0.120323	-0.0350408
TAG 60:5 (1)	-0.031495	0.00868446	0.244265	-0.242207	-0.0109089	0.024485
TAG 60:4	0.072182	0.0786284	0.297042	-0.169449	0.0509972	0.091721
TAG 60:3	0.0847283	0.108861	0.378403	-0.0814607	0.145005	0.192944
TAG 60:2	0.158421	0.401606	0.575442	-0.251426	0.145985	0.0454117
TAG 60:1	1.4253	-1.75718	-0.929356	0.778108	-0.640604	-1.46024
TAG 58:8	-0.0384999	-0.140166	0.0783886	-0.412392	-0.0641331	0.127176
TAG 58:7	-0.0990585	-0.0784154	0.194284	-0.45814	-0.150444	-0.0773035
TAG 58:6	-0.0314063	0.107162	0.392369	-0.327675	-0.0661565	-0.0753641
TAG 58:5	0.0708043	0.142998	0.327871	-0.210763	0.06695	-0.0043321
TAG 58:4	0.0746099	-0.0161848	0.268716	-0.141693	-0.00121087	0.164643
TAG 58:3	0.0910788	0.0213985	0.265229	-0.0396054	0.0764736	0.186447
TAG 58:2	0.0556386	0.00753154	0.243892	-0.0320823	0.146949	0.210006
TAG 58:1	0.417211	-0.0613494	0.160327	0.449869	0.229789	0.160704
TAG 58:0	0.0129719	-0.0593498	0.115534	0.154277	-0.105147	-0.101462
TAG 56:9	#DIV/0!	#DIV/0!	#DIV/0!	#DIV/0!	#DIV/0!	#DIV/0!
TAG 56:8	-0.0594061	-0.105015	0.133642	-0.25387	-0.0441193	0.0327951
TAG 56:6	-0.00733437	-0.025534	0.12498	-0.325044	0.00522359	-0.0311356
TAG 56:5	0.0413569	0.0705235	0.176945	-0.265492	0.0827003	-0.0817686
TAG 56:4	0.0469465	0.136927	0.154905	-0.196032	0.061565	0.00647171
TAG 56:3	0.100456	0.127435	0.272478	-0.138901	0.0774827	0.0431562
TAG 56:2 (2)	#DIV/0!	#DIV/0!	#DIV/0!	#DIV/0!	#DIV/0!	#DIV/0!
TAG 56:2 (1)	0.0829623	0.161308	0.286127	-0.0589754	0.134913	0.0491832
TAG 56:1 (1)	-0.166701	0.177478	0.112712	-0.123896	0.248093	0.195045
TAG 56:0	0.103187	-0.0282134	0.124999	0.12729	-0.110185	-0.109428
TAG 54:9	-0.0119143	-0.0447656	0.221351	-0.217925	-0.00347931	0.0974106
TAG 54:8	0.0351333	-0.00535969	0.149249	-0.126041	0.00329902	0.0415088
TAG 54:7	0.0565437	-0.0173706	0.058457	-0.179923	0.0189719	0.0523772
TAG 54:6	0.0520682	-0.0279461	-0.0170443	-0.224767	0.0341809	0.0172139
TAG 54:5	-0.0461773	-0.115749	-0.103822	-0.366841	0.0712312	0.0287647
TAG 54:4	0.0168519	-0.011619	-0.0433708	-0.3199	0.0984334	-0.0194456
TAG 54:3	-0.0134006	0.0120786	0.0200667	-0.276754	0.0825463	0.0151787
TAG 54:2	0.121597	0.0993834	0.126605	-0.0856469	0.133884	0.0359888
TAG 54:1	0.0389323	0.105354	0.0901354	-0.0901195	0.176318	0.112096
TAG 54:0	0.0725616	0.0289835	0.0751145	-0.261525	0.0304589	0.414797
TAG 52:9 (1)	0.0738921	0.0545601	0.113629	-0.260184	-0.221488	-0.135423
TAG 52:7 (1)	-0.0343741	-0.0572433	0.187581	-0.262655	-0.100478	-0.0256977
TAG 52:6 (1)	-0.0963288	-0.0177963	0.187561	-0.307966	-0.118671	-0.0587104
TAG 52:5	0.00945493	0.0128788	0.097145	-0.158097	0.0132395	-0.0991946
TAG 52:3	0.0966392	0.0482236	0.0622054	-0.166898	0.116511	0.0194314
TAG 52:2	0.0420856	0.0635366	0.0665059	-0.0961988	0.159466	0.0537768
TAG 52:1	0.0749606	0.0313086	0.00221468	-0.0190113	0.119398	0.0188858
TAG 52:0	0.0591651	0.0135601	0.105196	-0.0992695	0.0224185	0.141322
TAG 50:6 (2)	0.510778	0.411882	-0.203387	-0.395664	-0.74713	-0.769918
TAG 50:6 (1)	-0.274903	-0.0584682	0.381769	-0.518004	-0.0163162	0.071299
TAG 50:5 (1)	-0.0294259	0.0734742	0.367292	-0.422695	0.0155465	0.0881606
TAG 50:4 (1)	0.0976261	0.0423844	0.127039	-0.17499	0.0258677	0.118506
TAG 50:3 (1)	0.0213299	-0.00633412	0.16768	-0.261958	0.0205953	0.0494125
TAG 50:2 (1)	0.10567	0.0238003	0.133773	-0.119577	0.129746	0.0650238
TAG 50:1	0.0585963	-0.0143163	0.0587147	-0.0128253	0.119939	0.065331
TAG 50:0	0.0655516	0.00572343	0.0821336	-0.0864821	-0.000918835	0.0774472
TAG 48:4	-0.193168	-0.128819	0.189324	-0.407806	0.153771	0.153472
TAG 48:3 (1)	-0.139288	0.0438336	0.197459	-0.677167	-0.156547	-0.150827
TAG 48:1	0.773968	-0.463834	0.312231	0.457473	-0.540855	-0.683315
TAG 48:0	0.133949	0.0248208	0.119989	-0.0406223	-0.0213628	0.021081
TAG 46:3	-1.47474	0.125019	0.349049	-0.17359	-0.0212656	-0.361318
TAG 46:2 (2)	0.633953	-0.946693	0.406812	0.440915	-0.663442	-0.951175
TAG 46:1	0.843955	-0.606246	0.35982	0.384823	-0.643366	-0.776691
TAG 46:0	0.260337	-0.0116549	0.197375	0.336451	0.0142966	0.0247759
TAG 44:1	0.793732	0.143491	-0.780303	0.527086	0.281064	-1.14096
TAG 44:0	0.496215	0.0755727	0.282598	0.389834	-0.0875511	-0.184
SQDG 36:6	#DIV/0!	#DIV/0!	#DIV/0!	#DIV/0!	-1.20485	#DIV/0!
SQDG 36:5	0.187431	0.453155	0.695206	-0.837757	0.155548	-0.0218489
SQDG 36:4 (1)	0.140717	0.328818	0.683409	-0.0469156	-0.0446175	-0.385397
SQDG 36:3 (2)	-0.197871	0.0522362	0.19309	-0.310379	-0.293405	-0.526699
SQDG 34:6	0.0267045	-0.192838	-0.0803428	-0.216436	0.069422	0.250107
SQDG 34:3	-0.0931544	-0.203133	0.0232946	-1.07965	-0.083595	-0.0838972
SQDG 34:2	0.652327	0.129707	0.259901	-0.553275	0.178629	-0.163947
SQDG 32:0 (1)	0.13482	0.0159279	-0.100494	-1.67921	-0.295588	-0.766082
PS 42:4	0.0761798	0.130241	0.128122	-0.820939	-0.0777726	-0.366329
PS 42:3 (2)	0.279656	0.323591	0.376907	-0.0683869	-0.101599	-0.271774
PS 42:3 (1)	-0.0809749	-0.00411154	0.212995	-0.0296945	-0.340447	-2.54674
PS 42:2 (2)	0.00374818	-0.316337	-0.568932	-0.924207	-0.236201	-0.34814
PS 42:1 (2)	0.345804	0.286064	0.329688	-0.0749391	-0.151366	-0.0446171
PS 40:4	0.0713163	0.0248371	-0.0881215	-0.710432	0.0772162	0.0360404
PS 40:3 (1)	0.341918	0.265819	0.143779	0.0318762	-0.011836	-0.222716
PS 40:2 (2)	-0.00593542	-0.0575003	-0.0324005	-0.828303	-0.0664793	-0.185699
PS 40:2 (1)	0.189507	0.114333	0.105036	-0.238492	-0.194339	-0.301894
PS 40:1	-0.0144463	-0.224544	-0.380573	-1.08945	-0.316322	-0.573957
PS 40:0	0.287748	0.195558	0.0734129	-0.0525038	-0.198128	-0.388302
PS 38:3 (2)	0.0203401	-0.0354388	-0.0525865	-0.866022	0.0488769	-0.131474
PS 38:3 (1)	0.224517	0.171198	0.23857	-0.313008	-0.328518	-0.357647
PS 38:2	-0.0223248	-0.033897	0.0404896	-0.790441	-0.0374653	-0.182285
PS 38:1	-0.113264	-0.156655	-0.0328635	-0.442109	-0.263526	-0.669162
PS 38:0	0.0575062	-0.025244	0.0172686	-0.315773	-0.0225588	-0.0140416
PG 34:4	0.360676	0.195923	0.223973	-0.302597	-0.202204	-0.423259
PG 34:3 (2)	0.0768859	-0.0245449	0.0959152	-0.170077	-0.203349	-0.230534
PG 34:3 (1)	#DIV/0!	#DIV/0!	#DIV/0!	#DIV/0!	#DIV/0!	#DIV/0!
PG 34:2 (2)	-0.0636813	-0.230184	-0.406136	-0.378561	-0.539596	-0.924768
PG 34:2 (1)	0.0647666	0.037505	0.0475945	-0.313708	-0.175776	-0.377052
PG 34:1 (1)	0.207558	0.316461	0.373797	0.181	-0.122651	0.0341574
PE 38:3 (2)	-0.0691336	-0.0398494	0.11466	-0.917763	0.249524	0.259677
PE 38:2 (2)	-0.0333013	0.128128	0.394506	-1.01313	0.213243	-0.0346925
PE 36:6	-0.186654	-0.113215	0.103503	-0.828433	-0.031174	-0.199427
PE 36:5	-0.117192	-0.0737835	-0.0191034	-0.781273	0.00708943	-0.133899
PE 36:4	-0.0579361	-0.0457988	0.00805046	-0.87976	0.0221094	-0.0628097
PE 36:3_2	-0.117655	0.124451	0.579289	-1.14803	0.0854397	-0.415317
PE 36:2	-0.0911389	0.0459559	0.1585	-0.970464	0.0188504	-0.37533
PE 36:1	-0.174232	-0.826295	-0.172027	0.329094	-0.232585	-0.318706
PE 34:2	-0.14132	-0.0443817	-0.00171785	-0.892793	-0.0117825	-0.1196
PE 34:1	-0.0824833	-0.0513197	-0.0584687	-1.10916	-0.0077611	-0.117428
PC 38:6	-0.180359	-0.216154	0.126805	-1.3195	-0.304388	-0.323359
PC 38:5	-0.0788182	-0.14191	0.0276745	-1.17764	-0.0885432	-0.0625513
PC 38:4 (3)	-0.180719	-0.182447	0.0685051	-0.920585	-0.202349	-0.357881
PC 38:4 (1)	0.0482385	-0.109667	0.0516429	-2.19324	0.00709225	0.0788414
PC 38:3 (3)	-0.0363034	0.120234	0.150343	-0.438282	-0.0387917	-0.173929
PC 38:2 (1)	0.0930474	0.0614662	0.138935	-0.624015	0.164142	0.00157065
PC 36:6	-0.0259377	-0.071777	0.0303618	-0.82832	-0.103826	-0.200624
PC 36:5	-0.0173674	-0.0721844	-0.0495045	-0.796267	-0.0106661	-0.130958
PC 36:4 (1)	0.049507	-0.0168022	-0.0286057	-0.844677	0.050631	0.00691533
PC 36:3 (2)	0.0930653	0.162453	0.605335	-1.67743	-0.0934288	-0.596076
PC 36:3 (1)	0.0428056	-0.223397	-0.531703	-1.02854	-0.366516	-0.545132
PC 36:2	0.0714829	0.0598382	0.113061	-0.856783	-0.000568588	-0.21448
PC 34:6 (1)	0.0561483	0.0540106	0.13185	-0.809388	-0.237768	-0.330064
PC 34:5	0.0652791	-0.0177907	0.0969513	-0.582023	-0.0195953	-0.133215
PC 34:4 (2)	0.205305	0.153112	0.0960772	-0.146587	0.0947569	0.00127356
PC 34:3	0.00934947	-0.0347367	0.0313577	-0.897685	-0.00064799	-0.127394
PC 34:2	-0.0137851	-0.0450283	-0.0714284	-0.947727	0.0478638	-0.0974376
PC 34:1	-0.011958	-0.0961499	-0.232055	-0.99241	-0.227157	-0.41578
PC 32:3 (2)	0.0786293	0.0170666	-0.0787746	-0.692725	-0.394071	-0.598098
PC 32:3 (1)	-0.0990888	-0.0383227	0.180777	-1.22597	-0.116375	-0.323986
PC 32:2 (3)	-0.113159	-0.0415872	0.041022	-1.41406	0.101983	-0.0684332
PC 32:2 (1)	0.257244	0.232414	0.205431	-0.0792792	0.338328	0.236109
PC 32:1 (2)	0.0957285	0.145278	0.1255	-0.839511	0.0646903	-0.247813
PC 32:1 (1)	0.115621	0.0246878	0.0301721	-0.958146	0.00825407	-0.00603221
PC 32:0 (2)	0.169902	0.00083122	-0.0386743	-0.964059	0.120909	-0.123674
OPDA (oxophytodienoic acid)	-0.0960201	-0.0787741	0.0821233	-0.344245	-0.203208	-0.422839
MGDG OPDA/OPDA	-0.228503	-0.256155	-0.123641	-0.140613	-0.265382	-0.427992
MGDG OPDA/dnOPDA	-0.138476	-0.077418	0.0127558	-0.445431	-0.296583	-0.311568
MGDG 38:6	-0.0529832	-0.150731	-0.106626	-0.325488	-0.161975	-0.0300041
MGDG 36:6 (1)	0.00683388	-0.0533333	-0.154757	-0.0265132	-0.0163976	-0.0231598
MGDG 36:5 (1)	0.167912	0.068166	-0.138539	0.104567	-0.00271214	-0.134336
MGDG 36:4 (1)	0.0906035	0.0113027	-0.0840867	-0.142733	-0.0255334	0.0854694
MGDG 36:3 (2)	0.508311	0.514609	0.349025	0.0801421	-0.416469	-1.17926
MGDG 36:3 (1)	0.165342	-0.070396	-0.461845	-0.272588	-0.226338	-0.191338
MGDG 36:1	1.52172	0.247746	0.781135	-1.30606	-0.114667	1.09284
MGDG 34:6	-0.0314883	-0.127616	-0.145975	-0.128549	-0.0786094	-0.0149171
MGDG 34:5	0.0429483	-0.123698	-0.311692	-0.0211324	-0.16346	-0.247182
MGDG 34:4	0.0353944	-0.274509	-0.45771	-0.0357296	-0.244129	-0.382538
MGDG 34:3	0.0648073	-0.069271	-0.240609	-0.0242983	-0.131363	-0.24405
MGDG 34:2 (2)	-0.44247	-1.08481	-1.49361	-0.362937	-0.845468	-1.0932
MGDG 34:2 (1)	0.0115726	-0.173286	-0.412787	-0.0953482	-0.197047	-0.318592
MGDG 34:1	-0.0792887	-0.468324	-0.813949	-0.331855	-0.567234	-0.791593
MGDG 32:6	0.079835	-0.0313569	-0.0129544	-0.114106	0.0139619	-0.0376421
MGDG 32:5 (2)	0.179872	0.0446775	-0.0154616	-0.1919	-0.240858	-0.38473
MGDG 32:3 (2)	0.0328566	-0.0913701	-0.133292	-0.122234	-0.166585	-0.0635628
MGDG 32:2 (2)	0.203972	-0.0709582	-0.657418	0.260346	-0.132084	0.0497019
MGDG 32:1 (2)	0.442389	-0.0109754	0.333521	-0.583667	-0.268692	-0.317303
MGDG 32:1 (1)	0.686088	-0.437998	-0.117081	1.4169	0.496925	0.986296
MGDG 32:0	-0.0137274	-0.267872	-0.558923	0.225188	0.399097	0.403516
LysoPE 18:3	-0.086359	0.670811	0.815469	-0.26505	0.552971	0.241914
LysoPE 18:2	0.0531054	0.48315	0.477595	-0.137644	0.383008	0.188486
LysoPE 16:0	0.0217065	0.414838	0.594237	0.151908	0.202885	-0.217322
LysoPC 18:3_2	0.000899569	0.245329	0.478216	-0.534032	0.071821	-0.155558
LysoPC 18:3_1	0.0375046	0.350834	0.535932	-0.393065	0.179489	0.116593
LysoPC 18:2_2	0.177442	0.459965	0.48132	-0.45703	0.215621	-0.0207701
LysoPC 18:2_1	0.160484	0.427085	0.453763	-0.34125	0.282995	0.113569
LysoPC 18:1_2	0.852958	1.2013	0.821634	-0.148471	0.503639	0.05404
LysoPC 18:1_1	0.462922	0.792756	0.439273	0.197708	0.38848	0.0515665
LysoPC 18:0	0.491593	0.797037	0.84806	-0.552867	0.315384	0.02502
LysoPC 16:0	0.275558	0.612386	0.591294	-0.380339	0.292714	0.0615002
Lyso-MGDG 18:3 (3)	0.122621	0.443129	0.3935	-0.282474	0.0522067	0.182294
Lyso-MGDG 18:3 (2)	0.216691	0.392308	0.243124	0.21556	0.38079	0.688805
Lyso-DGDG 18:3 (2)	0.087661	0.38272	0.405094	-0.137391	0.144057	0.239273
Lyso-DGDG 18:3 (1)	0.0217797	0.22003	0.0593606	0.0827656	0.216108	0.467532
Lyso-DGDG 18:2 (2)	0.311827	1.11756	0.964801	-0.439692	0.0472088	0.120889
Lyso-DGDG 18:2 (1)	0.331852	0.765651	0.363126	0.415884	0.273223	0.608087
Lyso-DGDG 16:0 (1)	-0.119328	-0.231576	-0.330737	-0.241338	-0.218689	0.640766
GlcCer t18:1/h26:0	0.0814788	0.04106	0.132455	0.0534504	0.0485712	0.0521456
GlcCer t18:1/h24:1	0.0554065	0.0397424	0.0258023	-0.0373355	-0.078392	-0.065991
GlcCer t18:1/h24:0	0.100194	0.0366497	0.082478	0.0058865	0.0504531	0.0261154
GlcCer t18:1/h22:0	0.0171931	0.00925468	0.0649492	-0.0369009	0.0259401	-0.0442078
GlcCer t18:1/h20:0	-0.0564574	-0.0147118	0.123104	-0.256948	-0.129182	-0.0923469
GlcCer t18:1/h16:0	0.0452135	0.0314867	0.128789	-0.0307559	-0.00332845	-0.0149392
GlcCer d18:1/h24:1	0.13463	0.143993	0.202456	0.00591039	-0.06479	-0.0409504
GlcCer d18:1/h16:0	0.0923075	0.0560444	0.076824	0.0109426	0.0354019	0.0451038
FA 16:0	0.119518	0.471133	0.0222477	0.169298	0.498644	0.467424
FA 16:1	0.103527	-0.797954	-0.43954	-0.123705	-0.708273	-0.513589
FA 16:2	0.162839	0.229485	0.217976	0.109549	0.223247	0.170404
FA 16:3	0.159834	0.316228	0.143232	0.0757871	0.213534	0.249532
FA 18:0	0.360042	0.43543	0.157046	0.122077	0.305852	0.273358
FA 18:1	0.226891	0.349486	0.0679584	0.232362	0.364895	0.232965
FA 18:2	0.250065	0.133433	0.47415	-0.020022	-0.0731106	-0.144656
FA 18:3	2.51539	2.99824	2.77241	1.40457	1.60719	1.80987
FA 20:0	0.223752	0.363989	0.251474	0.18143	0.293816	0.397036
FA 20:1	0.341601	0.473999	0.280194	0.249073	0.384639	0.503094
FA 20:2	0.42082	0.508242	0.227026	0.145877	0.374812	0.282601
FA 20:3	0.210874	0.334993	0.276774	0.0938766	0.299743	0.201122
FA 22:0	0.436082	0.561987	0.23443	0.392411	0.426321	0.133325
FA 22:1	0.263679	0.393762	0.313867	0.136304	0.352443	0.273674
FA 24:0	0.24033	0.398681	0.256357	0.13616	0.297423	0.249501
FA 24:1	0.11156	0.171434	0.18748	-0.388609	0.0159622	-0.084956
FA 26:0	0.925897	1.14348	0.945339	0.884651	0.876682	0.875197
FA 26:1	0.268119	0.397957	0.442765	-0.320965	-0.18086	-0.225941
DGDG OPDA/OPDA	0.124439	0.39758	0.437323	-0.117582	0.222044	0.265857
DGDG 38:6 (2)	0.112996	-0.207069	-0.605907	0.0204335	-0.387523	-0.852644
DGDG 38:6 (1)	0.0151074	-0.0911053	-0.103035	-0.252584	-0.147546	0.00156694
DGDG 38:5 (2)	0.0161607	-0.0554705	-0.0327392	-0.344231	-0.179924	-0.204269
DGDG 36:6 (1)	0.0628937	0.00385611	-0.0326036	-0.0883931	-0.0396956	-0.0384266
DGDG 36:5 (2)	0.0708733	-0.0736344	-0.142548	-0.339995	-0.347101	-0.325013
DGDG 36:5 (1)	0.0385493	-0.0707115	-0.154218	-0.0909093	-0.0935577	-0.171991
DGDG 36:4 (1)	0.0140759	-0.0337178	-0.0597476	-0.281061	-0.0804145	0.0290148
DGDG 36:3 (2)	0.0621062	-0.00322196	0.166142	-0.288852	-0.459811	-0.956739
DGDG 36:3 (1)	-0.19039	-0.313412	-0.608532	-0.65358	-0.59667	-0.905005
DGDG 36:2	0.110236	-0.0442279	0.0467635	-0.227873	-0.122279	-0.347962
DGDG 34:5	0.0685427	-0.00643179	-0.00937327	-0.142419	-0.112429	-0.105895
DGDG 34:4 (1)	0.126679	0.0948716	0.0398787	-0.0928687	0.0679589	0.200049
DGDG 34:3	0.0352832	0.0164849	-0.057552	-0.111766	-0.0202433	-0.0857914
DGDG 34:2	0.0673359	-0.0480865	-0.0511394	-0.118237	-0.0882775	-0.118597
DGDG 34:1	-0.0847882	-0.185394	-0.0285475	-0.323731	-0.365822	-0.334164
DGDG 34:0 (1)	0.155389	-0.148451	0.0294742	-0.102185	-0.0761008	-0.132167
DGDG 32:3 (1)	0.125907	-0.00510467	0.00411089	-0.224975	-0.117374	-0.0642594
DGDG 32:1	0.0613558	0.0334941	-0.0164746	-0.0358366	0.062367	0.101629
DGDG 32:0	0.0922554	-0.0914025	0.00669296	-0.124254	-0.121884	0.045568
DAG 36:6	-0.0459354	-0.0720238	0.0434294	-0.130191	-0.0415632	-0.0399015
DAG 36:5	0.0348688	-0.000902705	-0.0153518	-0.0872006	0.0278265	0.0173139
DAG 36:4	0.140708	-0.0707739	-0.0759962	-0.0827884	0.0931514	0.0791584
DAG 36:3 (2)	0.0663374	-0.0170015	0.0240925	-0.0472776	-0.0981924	-0.232958
DAG 36:3 (1)	0.261301	-0.0847691	-0.431356	-0.605393	-0.24513	-0.440272
DAG 36:2	0.124434	0.120505	-0.177901	-0.257504	-0.0694798	-0.105586
DAG 36:1	0.291648	0.220555	1.37003	-0.365106	0.822192	0.640296
DAG 34:6	0.143984	0.0367938	0.0772901	0.135918	-0.0153602	-0.0743399
DAG 34:4 (3)	-0.133981	-0.257125	-0.303959	-0.656636	-0.148852	0.0682318
DAG 34:4 (2)	0.273179	0.0053272	0.407592	-1.37749	-1.10506	-1.01358
DAG 34:4 (1)	1.39459	1.27372	1.08949	0.25917	0.226517	0.811967
DAG 34:3	0.0528892	0.0884398	0.100256	-0.105906	0.0602506	-0.0161658
DAG 34:2	0.116468	0.0447915	-0.144371	0.0207871	0.172896	0.191318
DAG 34:1	0.079422	0.172287	-0.161861	-0.340632	0.0107333	-0.310579
Cer t18:1/h26:1	-0.0740366	-0.0360583	-0.169698	0.0506744	0.133435	0.246302
Cer t18:1/h26:0	-0.0151394	-0.0954371	-0.15965	0.170955	0.129554	0.325006
Cer t18:1/h24:1	-0.103178	-0.18172	-0.25308	0.0359558	0.000813968	0.205784
Cer t18:1/h24:0	-0.0115743	-0.0194804	-0.101521	0.0906383	0.160028	0.206314
Cer t18:1/h22:1	-0.184591	-0.298274	-0.442047	0.0890735	-0.0026856	-0.00623481
Cer t18:1/h22:0	-0.164328	-0.183267	-0.319045	0.162085	0.0793303	0.268334
Cer t18:1/h20:0	-0.222069	-0.204644	-0.25278	0.0795133	0.0170688	0.197675
Cer t18:1/h16:0	0.0705244	0.0392467	0.135749	-0.0571508	-0.00213943	-0.021794
Cer t18:1/c24:0	0.123408	-0.00245749	-0.0305499	0.054063	-0.0109481	-0.0663947
Cer t18:1/c22:0	-0.0604652	-0.158966	-0.178557	0.224785	0.18167	0.147732
Cer t18:1/c16:0	0.0448825	-0.0914498	-0.139737	0.118632	0.0481731	-0.0282872
Cer t18:0/h26:0	0.0221051	-0.0410304	-0.0609618	0.445168	0.3499	0.680225
Cer t18:0/h24:0	-0.0350712	-0.0509978	-0.120874	0.244353	0.127154	0.386429
Cer t18:0/h22:0	0.0433917	0.00744058	-0.215738	0.257975	0.15095	0.305618
Cer t18:0/c24:0	0.198457	0.0714063	0.0149739	0.134177	-0.0393596	-0.0834912
Cer t18:0/c22:0	0.0822423	-0.00895649	-0.00428398	0.250095	0.0875323	0.0728616
Cer t18:0/c16:0	0.0762888	-0.0187681	-0.0309588	0.302806	0.166844	0.0555659
Cer d18:1/h16:0	0.114454	0.0742286	0.144381	0.0782265	0.111195	0.0742763
Cer d18:0/h16:0	0.122648	0.0171417	-0.0326164	0.0489982	0.01227	0.0762994
